# Phage-plasmids promote genetic exchanges between phages and plasmids and create novel ones

**DOI:** 10.1101/2023.08.08.552325

**Authors:** Eugen Pfeifer, Eduardo P.C. Rocha

**Affiliations:** Institut Pasteur, Université Paris Cité, CNRS UMR3525, Microbial Evolutionary Genomics, Paris 75015, France

## Abstract

Phages and plasmids have key roles in bacterial evolution and are usually very different. Yet, they must recombine, since they sometimes carry nearly identical accessory genes. Phage-plasmids are both plasmids and phages and we found they connect them by being at their interface in the network of gene repertoire relatedness. We searched for recombining genes in all three types of elements and found that phage-plasmid exchange rates are between those of plasmids (highest) and phages (lowest). Phage-plasmids drive gene flow between phages and plasmids, including that of antibiotic resistances and defense systems. Genetic exchanges and gene inactivation resulted in P1-like phage-plasmids turning into integrative prophages or just plasmids. The latter acquired conjugation-related functions thereby transitioning from viral to conjugation-driven horizontal transfer. Phage-plasmids have thus a key role in spreading traits across mobile genetic elements and their hosts, while facilitating conversions of one type of element into another.
