## Supplemental Table S6 for "Phage-plasmids promote genetic exchanges between phages and plasmids and create novel ones"

### Sheet: supplemental_table_RG_NRG_funct
Functional_category	#Genes	MGE Type	RG (#genes)	NRG (#genes)	Fraction_RG (in%)	Fraction_NRG (in%)	Functional_group_for_Test	RG vs NRG	p_value_adj	signifcance_level	Fraction (genes in functional category/ all genes) (in%)	Diff_sum_ratio_RG	Diff_sum_ratio_NRG
AMR	119972	P-P	243	10	1.1285	0.01016	AMR_Rep_Part_VF	greater	0	****	0.21088	0.69	-0.91
NotHit_by_AMR_Rep_Part_VF	119972	P-P	20155	95679	93.60052	97.19623	AMR_Rep_Part_VF	less	0	****	96.55086	-0.02	0
Plasmid partition	119972	P-P	812	2087	3.77096	2.12009	AMR_Rep_Part_VF	greater	0	****	2.4164	0.22	-0.07
Plasmid replication	119972	P-P	281	429	1.30497	0.4358	AMR_Rep_Part_VF	greater	0	****	0.5918	0.38	-0.15
Virulence factor	119972	P-P	42	234	0.19505	0.23771	AMR_Rep_Part_VF	ns	0.536	ns	0.23005	-0.08	0.02
NotHit_by_AMR_Rep_Part_VF	325735	Phage	29944	295388	99.68043	99.89618	AMR_Rep_Part_VF	less	0	****	99.87628	0	0
Plasmid partition	325735	Phage	4	96	0.01332	0.03247	AMR_Rep_Part_VF	ns	0.122	ns	0.0307	-0.39	0.03
Plasmid replication	325735	Phage	1	120	0.00333	0.04058	AMR_Rep_Part_VF	less	4.36e-4	***	0.03715	-0.84	0.04
Virulence factor	325735	Phage	87	91	0.28961	0.03077	AMR_Rep_Part_VF	greater	0	****	0.05465	0.68	-0.28
AMR	325735	Phage	4	0	0.01332	0	AMR_Rep_Part_VF	greater	2.89e-4	***	0.00123	0.83	-1
AMR	1977079	Plasmid	20386	2760	2.98558	0.21325	AMR_Rep_Part_VF	greater	0	****	1.17072	0.44	-0.69
NotHit_by_AMR_Rep_Part_VF	1977079	Plasmid	624162	1249702	91.41012	96.55696	AMR_Rep_Part_VF	less	0	****	94.77942	-0.02	0.01
Plasmid partition	1977079	Plasmid	21158	14343	3.09864	1.1082	AMR_Rep_Part_VF	greater	0	****	1.79563	0.27	-0.24
Plasmid replication	1977079	Plasmid	9675	7132	1.41693	0.55105	AMR_Rep_Part_VF	greater	0	****	0.85009	0.25	-0.21
Virulence factor	1977079	Plasmid	7434	20327	1.08873	1.57055	AMR_Rep_Part_VF	less	0	****	1.40414	-0.13	0.06
Defense	119972	P-P	1826	4231	8.48001	4.29809	Defense	greater	0	****	5.04868	0.25	-0.08
NotHit_by_Defense	119972	P-P	19707	94208	91.51999	95.70191	Defense	less	0	****	94.95132	-0.02	0
Defense	325735	Phage	783	6723	2.60652	2.27363	Defense	greater	3.4e-4	***	2.30433	0.06	-0.01
NotHit_by_Defense	325735	Phage	29257	288972	97.39348	97.72637	Defense	less	3.4e-4	***	97.69567	0	0
Defense	1977047	Plasmid	42321	56878	6.19824	4.39465	Defense	greater	0	****	5.01753	0.11	-0.07
NotHit_by_Defense	1977047	Plasmid	640470	1237378	93.80176	95.60535	Defense	less	0	****	94.98247	-0.01	0
Defense_05	119972	P-P	813	2000	3.7756	2.03172	Defense_05	greater	0	****	2.34471	0.23	-0.07
NotHit_by_Defense-05	119972	P-P	20720	96439	96.2244	97.96828	Defense_05	less	0	****	97.65529	-0.01	0
Defense_05	325735	Phage	318	2196	1.05859	0.74266	Defense_05	greater	0	****	0.77179	0.16	-0.02
NotHit_by_Defense-05	325735	Phage	29722	293499	98.94141	99.25734	Defense_05	less	0	****	99.22821	0	0
Defense_05	1977047	Plasmid	23382	25928	3.42447	2.00331	Defense_05	greater	0	****	2.49412	0.16	-0.11
NotHit_by_Defense-05	1977047	Plasmid	659409	1268328	96.57553	97.99669	Defense_05	less	0	****	97.50588	0	0
NotHit_by_Rec/Tnpases	119972	P-P	18251	94224	84.75828	95.71816	Tnp_Rec	less	0	****	93.75104	-0.05	0.01
Recombinase	119972	P-P	631	1309	2.93039	1.32976	Tnp_Rec	greater	0	****	1.61704	0.29	-0.1
Tnp_ISEscan	119972	P-P	1563	2374	7.25863	2.41165	Tnp_Rec	greater	0	****	3.2816	0.38	-0.15
Tnp_ISfinder	119972	P-P	1088	532	5.05271	0.54044	Tnp_Rec	greater	0	****	1.35032	0.58	-0.43
NotHit_by_Rec/Tnpases	325735	Phage	29230	293269	97.3036	99.17956	Tnp_Rec	less	0	****	99.00655	-0.01	0
Recombinase	325735	Phage	692	2165	2.3036	0.73217	Tnp_Rec	greater	0	****	0.87709	0.45	-0.09
Tnp_ISEscan	325735	Phage	65	248	0.21638	0.08387	Tnp_Rec	greater	0	****	0.09609	0.38	-0.07
Tnp_ISfinder	325735	Phage	53	13	0.17643	0.0044	Tnp_Rec	greater	0	****	0.02026	0.79	-0.64
NotHit_by_Rec/Tnpases	1977047	Plasmid	585348	1268757	85.72872	98.02983	Tnp_Rec	less	0	****	93.78153	-0.04	0.02
Recombinase	1977047	Plasmid	23552	7844	3.44937	0.60606	Tnp_Rec	greater	0	****	1.58802	0.37	-0.45
Tnp_ISEscan	1977047	Plasmid	28494	12864	4.17317	0.99393	Tnp_Rec	greater	0	****	2.09191	0.33	-0.36
Tnp_ISfinder	1977047	Plasmid	45397	4791	6.64874	0.37017	Tnp_Rec	greater	0	****	2.53853	0.45	-0.75
connector	119972	P-P	115	1552	0.53406	1.57661	Phrogs	less	0	****	1.38949	-0.44	0.06
DNA, RNA and nucleotide metabolism	119972	P-P	2784	10153	12.92899	10.314	Phrogs	greater	0	****	10.78335	0.09	-0.02
head and packaging	119972	P-P	1127	4893	5.23383	4.97059	Phrogs	ns	0.342	ns	5.01784	0.02	0
integration and excision	119972	P-P	1852	1845	8.60075	1.87426	Phrogs	greater	0	****	3.08155	0.47	-0.24
lysis	119972	P-P	304	1738	1.41179	1.76556	Phrogs	less	7.98e-4	***	1.70206	-0.09	0.02
moron, auxiliary metabolic gene and host takeover	119972	P-P	1269	3138	5.89328	3.18776	Phrogs	greater	0	****	3.67336	0.23	-0.07
NotHit_by_Phrogs	119972	P-P	11459	60827	53.21599	61.79157	Phrogs	less	0	****	60.25239	-0.06	0.01
other	119972	P-P	997	3897	4.6301	3.9588	Phrogs	greater	3.4e-5	****	4.07929	0.06	-0.01
tail	119972	P-P	1108	7686	5.14559	7.80788	Phrogs	less	0	****	7.33004	-0.18	0.03
transcription regulation	119972	P-P	518	2710	2.40561	2.75297	Phrogs	less	0.0125	*	2.69063	-0.06	0.01
connector	325735	Phage	513	6681	1.70772	2.25942	Phrogs	less	0	****	2.20854	-0.13	0.01
DNA, RNA and nucleotide metabolism	325735	Phage	4415	34127	14.69707	11.54128	Phrogs	greater	0	****	11.83232	0.11	-0.01
head and packaging	325735	Phage	3282	20932	10.92543	7.07892	Phrogs	greater	0	****	7.43365	0.19	-0.02
integration and excision	325735	Phage	664	1660	2.21039	0.56139	Phrogs	greater	0	****	0.71346	0.51	-0.12
lysis	325735	Phage	1220	7334	4.06125	2.48026	Phrogs	greater	0	****	2.62606	0.21	-0.03
moron, auxiliary metabolic gene and host takeover	325735	Phage	1091	6129	3.63182	2.07274	Phrogs	greater	0	****	2.21653	0.24	-0.03
NotHit_by_Phrogs	325735	Phage	13018	177567	43.33555	60.05073	Phrogs	less	0	****	58.50922	-0.15	0.01
other	325735	Phage	1903	11441	6.33489	3.86919	Phrogs	greater	0	****	4.09658	0.21	-0.03
tail	325735	Phage	2906	24405	9.67377	8.25344	Phrogs	greater	0	****	8.38442	0.07	-0.01
transcription regulation	325735	Phage	1028	5419	3.4221	1.83263	Phrogs	greater	0	****	1.97922	0.27	-0.04
connector	1977047	Plasmid	33	201	0.00483	0.01553	Phrogs	less	0	****	0.01184	-0.42	0.13
DNA, RNA and nucleotide metabolism	1977047	Plasmid	58445	39739	8.55972	3.07041	Phrogs	greater	0	****	4.96619	0.27	-0.24
head and packaging	1977047	Plasmid	219	2494	0.03207	0.1927	Phrogs	less	0	****	0.13722	-0.62	0.17
integration and excision	1977047	Plasmid	53101	16057	7.77705	1.24064	Phrogs	greater	0	****	3.49805	0.38	-0.48
lysis	1977047	Plasmid	272	1557	0.03984	0.1203	Phrogs	less	0	****	0.09251	-0.4	0.13
moron, auxiliary metabolic gene and host takeover	1977047	Plasmid	21614	21058	3.16554	1.62704	Phrogs	greater	0	****	2.15837	0.19	-0.14
NotHit_by_Phrogs	1977047	Plasmid	522845	1168451	76.57468	90.27974	Phrogs	less	0	****	85.54658	-0.06	0.03
other	1977047	Plasmid	21867	33873	3.20259	2.61718	Phrogs	greater	0	****	2.81936	0.06	-0.04
tail	1977047	Plasmid	428	1969	0.06268	0.15213	Phrogs	less	0	****	0.12124	-0.32	0.11
transcription regulation	1977047	Plasmid	3967	8857	0.581	0.68433	Phrogs	less	0	****	0.64864	-0.06	0.03
