## Supplemental Table S7 for "Phage-plasmids promote genetic exchanges between phages and plasmids and create novel ones"

### Sheet: annotated_RG_bwMGE_all
Functional_category	# Genes all	MGE Type	bMGE (#genes)	wMGE (#genes)	Fraction_bMGE in %	Fraction_wMGE in %	Functional_group_for_Fisher_Test	bMGE vs wMGE	p value adj	signifcance level	Fraction (genes in functional category/ all genes)	RDiff-Sum bMGE	RDiff-Sum wMGE
AMR	21533	P-P	243	0	1.54198	0	AMR_Rep_Part_VF	greater	0	****	1.1285	0.155	-1
NotHit_by_AMR_Rep_Part_VF	21533	P-P	14483	5672	91.90304	98.23346	AMR_Rep_Part_VF	less	0	****	93.60052	-0.009	0.024
Plasmid partition	21533	P-P	770	42	4.8861	0.7274	AMR_Rep_Part_VF	greater	0	****	3.77096	0.129	-0.677
Plasmid replication	21533	P-P	221	60	1.40237	1.03914	AMR_Rep_Part_VF	greater	0.0406	*	1.30497	0.036	-0.113
Virulence factor	21533	P-P	42	0	0.26651	0	AMR_Rep_Part_VF	greater	6e-06	****	0.19505	0.155	-1
AMR	30040	Phage	4	0	0.13302	0	AMR_Rep_Part_VF	greater	0.0004	***	0.01332	0.818	-1
NotHit_by_AMR_Rep_Part_VF	30040	Phage	2970	26974	98.76954	99.78175	AMR_Rep_Part_VF	less	0	****	99.68043	-0.005	0.001
Plasmid replication	30040	Phage	1	0	0.03326	0	AMR_Rep_Part_VF	ns	0.3	ns	0.00333	0.818	-1
Virulence factor	30040	Phage	32	55	1.06418	0.20346	AMR_Rep_Part_VF	greater	0	****	0.28961	0.572	-0.175
Plasmid partition	30040	Phage	0	4	0	0.0148	AMR_Rep_Part_VF	ns	1	ns	0.01332	-1	0.053
AMR	682815	Plasmid	14200	6186	8.86492	1.18362	AMR_Rep_Part_VF	greater	0	****	2.98558	0.496	-0.432
NotHit_by_AMR_Rep_Part_VF	682815	Plasmid	135504	488658	84.59377	93.49926	AMR_Rep_Part_VF	less	0	****	91.41012	-0.039	0.011
Plasmid partition	682815	Plasmid	6255	14903	3.90493	2.85152	AMR_Rep_Part_VF	greater	0	****	3.09864	0.115	-0.042
Plasmid replication	682815	Plasmid	2528	7147	1.5782	1.3675	AMR_Rep_Part_VF	greater	0	****	1.41693	0.054	-0.018
Virulence factor	682815	Plasmid	1695	5739	1.05817	1.09809	AMR_Rep_Part_VF	ns	0.364	ns	1.08873	-0.014	0.004
Defense	21533	P-P	1333	493	8.45866	8.53828	Defense	ns	0.586	ns	8.48001	-0.001	0.003
NotHit_by_Defense	21533	P-P	14426	5281	91.54134	91.46172	Defense	ns	0.586	ns	91.51999	0	0
Defense	30040	Phage	136	647	4.52278	2.39337	Defense	greater	0	****	2.60652	0.269	-0.043
NotHit_by_Defense	30040	Phage	2871	26386	95.47722	97.60663	Defense	less	0	****	97.39348	-0.01	0.001
Defense	682791	Plasmid	11901	30420	7.42967	5.8208	Defense	greater	0	****	6.19824	0.09	-0.031
NotHit_by_Defense	682791	Plasmid	148281	492189	92.57033	94.1792	Defense	less	0	****	93.80176	-0.007	0.002
Defense-05	21533	P-P	727	86	4.61324	1.48944	Defense_05	greater	0	****	3.7756	0.1	-0.434
NotHit_by_Defense-05	21533	P-P	15032	5688	95.38676	98.51056	Defense_05	less	0	****	96.2244	-0.004	0.012
Defense-05	30040	Phage	81	237	2.69371	0.87671	Defense_05	greater	0	****	1.05859	0.436	-0.094
NotHit_by_Defense-05	30040	Phage	2926	26796	97.30629	99.12329	Defense_05	less	0	****	98.94141	-0.008	0.001
Defense-05	682791	Plasmid	8305	15077	5.18473	2.88495	Defense_05	greater	0	****	3.42447	0.204	-0.086
NotHit_by_Defense-05	682791	Plasmid	151877	507532	94.81527	97.11505	Defense_05	less	0	****	96.57553	-0.009	0.003
NotHit_by_Rec/Tnpases	21533	P-P	12642	5609	80.22083	97.14236	Rec_Tnpases	less	0	****	84.75828	-0.028	0.068
Recombinase	21533	P-P	550	81	3.49007	1.40284	Rec_Tnpases	greater	0	****	2.93039	0.087	-0.353
Tnp_ISEscan	21533	P-P	1479	84	9.38511	1.4548	Rec_Tnpases	greater	0	****	7.25863	0.128	-0.666
Tnp_ISfinder	21533	P-P	1088	0	6.90399	0	Rec_Tnpases	greater	0	****	5.05271	0.155	-1
NotHit_by_Rec/Tnpases	30040	Phage	2815	26415	93.6149	97.71391	Rec_Tnpases	less	0	****	97.3036	-0.019	0.002
Recombinase	30040	Phage	115	577	3.82441	2.13443	Rec_Tnpases	greater	0	****	2.3036	0.248	-0.038
Tnp_ISEscan	30040	Phage	28	37	0.93116	0.13687	Rec_Tnpases	greater	0	****	0.21638	0.623	-0.225
Tnp_ISfinder	30040	Phage	49	4	1.62953	0.0148	Rec_Tnpases	greater	0	****	0.17643	0.805	-0.845
NotHit_by_Rec/Tnpases	682791	Plasmid	108538	476810	67.75917	91.23647	Rec_Tnpases	less	0	****	85.72872	-0.117	0.031
Recombinase	682791	Plasmid	12087	11465	7.54579	2.1938	Rec_Tnpases	greater	0	****	3.44937	0.373	-0.222
Tnp_ISEscan	682791	Plasmid	11402	17092	7.11815	3.27051	Rec_Tnpases	greater	0	****	4.17317	0.261	-0.121
Tnp_ISfinder	682791	Plasmid	28155	17242	17.57688	3.29922	Rec_Tnpases	greater	0	****	6.64874	0.451	-0.337
connector	21533	P-P	53	62	0.33632	1.07378	Phrogs	less	0	****	0.53406	-0.227	0.336
DNA, RNA and nucleotide metabolism	21533	P-P	1941	843	12.31677	14.59993	Phrogs	less	4e-05	****	12.92899	-0.024	0.061
head and packaging	21533	P-P	389	738	2.46843	12.78143	Phrogs	less	0	****	5.23383	-0.359	0.419
integration and excision	21533	P-P	1734	118	11.00324	2.04364	Phrogs	greater	0	****	8.60075	0.123	-0.616
lysis	21533	P-P	236	68	1.49756	1.17769	Phrogs	ns	0.3	ns	1.41179	0.029	-0.09
moron, auxiliary metabolic gene and host takeover	21533	P-P	941	328	5.97119	5.68064	Phrogs	ns	1	ns	5.89328	0.007	-0.018
NotHit_by_Phrogs	21533	P-P	8671	2788	55.02253	48.28542	Phrogs	greater	0	****	53.21599	0.017	-0.049
other	21533	P-P	846	151	5.36836	2.61517	Phrogs	greater	0	****	4.6301	0.074	-0.278
tail	21533	P-P	683	425	4.33403	7.36058	Phrogs	less	0	****	5.14559	-0.086	0.177
transcription regulation	21533	P-P	265	253	1.68158	4.38171	Phrogs	less	0	****	2.40561	-0.177	0.291
connector	30040	Phage	56	457	1.86232	1.69053	Phrogs	ns	1	ns	1.70772	0.043	-0.005
DNA, RNA and nucleotide metabolism	30040	Phage	379	4036	12.60392	14.9299	Phrogs	less	0.00226	**	14.69707	-0.077	0.008
head and packaging	30040	Phage	230	3052	7.64882	11.2899	Phrogs	less	0	****	10.92543	-0.176	0.016
integration and excision	30040	Phage	142	522	4.72231	1.93097	Phrogs	greater	0	****	2.21039	0.362	-0.067
lysis	30040	Phage	275	945	9.14533	3.49573	Phrogs	greater	0	****	4.06125	0.385	-0.075
moron, auxiliary metabolic gene and host takeover	30040	Phage	169	922	5.62022	3.41065	Phrogs	greater	0	****	3.63182	0.215	-0.031
NotHit_by_Phrogs	30040	Phage	1114	11904	37.04689	44.03507	Phrogs	less	0	****	43.33555	-0.078	0.008
other	30040	Phage	183	1720	6.0858	6.36259	Phrogs	ns	1	ns	6.33489	-0.02	0.002
tail	30040	Phage	282	2624	9.37812	9.70665	Phrogs	ns	1	ns	9.67377	-0.016	0.002
transcription regulation	30040	Phage	177	851	5.88627	3.148	Phrogs	greater	0	****	3.4221	0.265	-0.042
connector	682791	Plasmid	23	10	0.01436	0.00191	Phrogs	greater	0	****	0.00483	0.497	-0.433
DNA, RNA and nucleotide metabolism	682791	Plasmid	20971	37474	13.09198	7.17056	Phrogs	greater	0	****	8.55972	0.209	-0.088
head and packaging	682791	Plasmid	76	143	0.04745	0.02736	Phrogs	greater	4.48e-4	***	0.03207	0.193	-0.079
integration and excision	682791	Plasmid	25900	27201	16.16911	5.20485	Phrogs	greater	0	****	7.77705	0.35	-0.198
lysis	682791	Plasmid	95	177	0.05931	0.03387	Phrogs	greater	7.7e-5	****	0.03984	0.196	-0.081
moron, auxiliary metabolic gene and host takeover	682791	Plasmid	6800	14814	4.24517	2.83462	Phrogs	greater	0	****	3.16554	0.146	-0.055
NotHit_by_Phrogs	682791	Plasmid	100431	422414	62.69806	80.82792	Phrogs	less	0	****	76.57468	-0.1	0.027
other	682791	Plasmid	4835	17032	3.01844	3.25903	Phrogs	less	7e-06	****	3.20259	-0.03	0.009
tail	682791	Plasmid	138	290	0.08615	0.05549	Phrogs	greater	1.08e-4	***	0.06268	0.158	-0.061
transcription regulation	682791	Plasmid	913	3054	0.56998	0.58438	Phrogs	ns	1	ns	0.581	-0.01	0.003
