## Supplemental Table S8 for "Phage-plasmids promote genetic exchanges between phages and plasmids and create novel ones"

### Sheet: supplemental_tbl_S8_P1_MGEs_v2
MGE Type	NCBI_accession (incl. coord.)	Used in Tree	MGE_size (bp)	Best Related P-P (highest wGRR)	Type of P-P (P1g1 or P1g2)	wGRR	Number of BBH with related P-P	Number of conserved genes of pangenome of P1g1	connector	DNA, RNA and nucleotide metabolism	head and packaging	integration and excision	lysis	moron, auxiliary metabolic gene and host takeover	other	tail	transcription regulation
integrated Prophage	NZ_CP007392, 2100391-2430752	YES	330361	NZ_CP062860	P1g1	0.829	77	75	3	14	14	3	7	14	18	24	3
integrated Prophage	NZ_CP007393, 2107613-2387937	YES	280324	NZ_CP062860	P1g1	0.729	68	66	3	13	10	2	7	13	17	18	2
integrated Prophage	NZ_CP007394, 2113913-2320006	NO	206093	NZ_CP057257	P1g1	0.274	26	22	3	8	9	2	5	6	10	11	1
integrated Prophage	NZ_CP015229, 1657776-2534845	YES	877069	NZ_CP034959	P1g1	0.795	71	87	9	54	33	13	12	36	42	67	24
integrated Prophage	NZ_CP024821, 2177285-2293395	NO	116110	NZ_CP062896	P1g1	0.102	11	1	2	10	5	3	2	2	8	8	6
integrated Prophage	NZ_LR134222, 4603510-4628063	NO	24553	NZ_CP035313	P1g1	0.649	13	11	0	0	1	4	0	3	3	0	0
integrated Prophage	NZ_LR134222, 4714028-4730651	NO	16623	NZ_CP062902	P1g1	0.984	13	12	0	3	1	0	0	1	0	2	1
integrated Prophage	NZ_LR134247, 2070538-2417452	NO	346914	NZ_CP052881	P1g1	0.441	41	37	2	25	9	11	11	16	16	19	10
integrated Prophage	NZ_CP038428, 954383-1633691	NO	679308	NZ_CP027223	P1g1	0.124	12	4	12	32	36	19	17	23	24	58	28
integrated Prophage	NC_018106, 1995791-2077311	NO	81520	NZ_CP021203	P1g1	0.166	16	0	1	5	7	3	3	2	4	2	5
integrated Prophage	NZ_CP029568, 3211417-3471211	NO	259794	NZ_CP027382	P1g2	0.807	24	12	4	20	14	6	6	12	10	25	6
integrated Prophage	NZ_CP046812, 2114-157324	NO	155210	NZ_CP044179	P1g2	0.129	11	0	0	7	6	2	3	7	5	12	3
P-P	NC_005856	YES	94800	NC_005856	P1g1	1	110	97	0	13	7	3	7	9	8	15	5
Plasmid	NZ_CP010146	YES	112874	NZ_CP023896	P1g1	0.66	54	59	0	9	5	4	1	8	6	9	3
Plasmid	NZ_CP010179	NO	116417	NZ_CP041630	P1g1	0.341	34	30	0	8	0	9	3	8	8	2	1
Plasmid	NZ_CP010234	YES	117266	NC_017653	P1g1	0.451	30	26	0	4	2	6	0	6	3	3	1
Plasmid	NZ_CP010243	YES	131504	NZ_CP053046	P1g1	0.402	39	24	0	11	2	11	1	4	3	3	0
Plasmid	NZ_CP017632	YES	369298	NZ_CP034959	P1g1	0.825	71	82	0	31	7	15	4	14	15	14	5
Plasmid	NZ_CP019216	YES	78444	NC_031129	P1g1	0.543	29	28	0	7	2	2	1	7	1	3	2
Plasmid	NZ_CP020936	YES	64749	NZ_CP063350	P1g1	0.792	54	52	0	8	5	3	1	4	8	7	4
Plasmid	NZ_CP032890	YES	91014	NZ_CP053046	P1g1	0.568	50	40	0	7	3	4	1	7	3	2	3
Plasmid	NZ_CP021720	NO	216378	NZ_CP020051	P1g2	1	99	13	0	19	7	18	4	9	8	13	6
Plasmid	NZ_CP021842	YES	92385	NZ_CP019054	P1g1	0.576	35	27	0	7	2	3	1	7	2	3	1
Plasmid	NZ_CP021846	YES	92350	NZ_CP019054	P1g1	0.557	35	27	0	6	2	5	1	7	1	3	1
Plasmid	NZ_CP019262	YES	149653	NZ_CP019054	P1g1	0.387	45	31	0	13	4	4	0	7	3	2	4
Plasmid	NZ_CP029181	YES	145524	NZ_CP019054	P1g1	0.443	43	33	0	9	3	6	1	9	4	3	3
Plasmid	NZ_CP029244	YES	139629	NZ_CP019054	P1g1	0.418	46	35	0	10	2	6	2	6	3	2	2
Plasmid	NZ_CP029493	YES	179444	NZ_CP053046	P1g1	0.361	42	30	0	12	2	14	0	8	4	3	2
Plasmid	NZ_CP031232	YES	54776	NZ_CP023896	P1g1	0.981	51	47	0	9	3	1	1	6	6	4	2
Plasmid	NZ_CP029688	YES	151879	NZ_CP021203	P1g1	0.384	44	31	0	13	2	8	0	7	5	2	2
Plasmid	NZ_CP030285	YES	92978	NZ_CP021203	P1g1	0.485	41	31	0	8	2	4	1	8	3	2	1
Plasmid	NZ_CP032239	NO	159756	NZ_CP069704	P1g1	0.33	33	28	0	14	1	10	2	5	2	1	5
Plasmid	NZ_CP033251	YES	164062	NZ_CP021203	P1g1	0.42	50	33	0	10	1	9	1	10	6	3	0
Plasmid	NZ_CP033379	YES	167170	NZ_CP053046	P1g1	0.369	42	28	0	12	2	9	1	11	2	3	2
Plasmid	NZ_CP033632	YES	147451	NZ_CP062833	P1g1	0.559	64	57	0	11	4	5	1	10	7	8	1
Plasmid	NZ_CP034590	YES	145704	NZ_CP053046	P1g1	0.452	40	31	0	10	2	7	1	9	5	3	0
Plasmid	NZ_CP034789	YES	159108	NZ_CP019054	P1g1	0.38	41	25	0	11	2	10	0	7	3	2	2
Plasmid	NZ_CP036204	NO	65959	NZ_CP039862	P1g1	0.466	24	17	0	6	1	1	0	7	2	0	0
Plasmid	NZ_CP044294	NO	97529	NZ_CP053046	P1g1	0.577	39	23	0	6	2	3	1	5	3	1	1
Plasmid	NZ_CP048027	YES	88706	NZ_CP053046	P1g1	0.573	47	39	0	7	3	3	1	7	2	2	3
Plasmid	NZ_CP050045	YES	112291	NZ_CP053046	P1g1	0.467	35	27	0	7	2	3	1	7	0	3	2
Plasmid	NZ_CP060066	YES	148192	NZ_CP021203	P1g1	0.404	41	38	0	7	4	15	2	7	6	3	2
Plasmid	NZ_CP060750	NO	129702	NZ_CP034821	P1g1	0.379	56	21	0	9	2	9	0	7	7	0	0
Plasmid	NZ_AP023428	YES	120829	NZ_CP021203	P1g1	0.494	43	30	0	7	2	7	0	8	5	3	0
Plasmid	NZ_CP048823	YES	115329	NZ_CP023896	P1g1	0.821	67	73	0	10	5	3	5	8	9	12	2
Plasmid	NZ_CP068592	YES	122138	NC_042128	P1g1	0.449	38	28	0	11	2	9	1	9	3	3	0
Plasmid	NZ_CP070027	YES	110044	NC_042128	P1g1	0.493	36	34	0	9	2	5	1	8	5	3	1
Plasmid	NZ_CP063469	YES	129986	NZ_CP053046	P1g1	0.473	44	29	0	10	3	3	1	5	7	3	1
Plasmid	NZ_CP063477	NO	113297	NZ_CP053046	P1g1	0.535	44	26	0	8	1	5	1	6	3	3	2
Plasmid	NZ_CP063488	YES	172246	NZ_CP053046	P1g1	0.409	47	30	0	8	2	14	1	13	5	2	2
Plasmid	NZ_CP063502	YES	89721	NZ_CP053046	P1g1	0.524	40	28	0	9	2	5	1	5	2	2	1
Plasmid	NZ_CP070907	YES	142545	NZ_CP057105	P1g1	0.473	43	44	0	10	4	6	1	11	6	3	2
Plasmid	NZ_CP070923	YES	102703	NC_042128	P1g1	0.5	31	29	0	6	2	5	0	7	4	3	0
Plasmid	NZ_CP070916	YES	106065	NZ_CP053046	P1g1	0.501	32	28	0	7	1	4	1	7	1	3	2
Plasmid	NZ_LR130553	YES	123043	NZ_CP021203	P1g1	0.46	47	32	0	9	2	8	0	11	4	3	0
Plasmid	NZ_LR883966	YES	104732	NZ_CP016549	P1g1	0.71	61	61	0	8	6	2	1	9	7	9	3
Plasmid	NZ_CP061751	YES	96198	NZ_CP026938	P1g1	0.442	37	30	0	5	2	7	1	6	2	4	1
Plasmid	NZ_CP061756	YES	115966	NZ_CP023896	P1g1	0.535	44	46	0	6	3	5	2	6	8	6	3
